# Proteomic Response of *Thalassiosira pseudonana* to Anoxia Reveals Alanine Fermentation Pathway and Reprogramming of Nitrogen Metabolism

**DOI:** 10.64898/2026.07.20.739533

**Authors:** Gwenaëlle Gain, Malika Chabi, Nicolas Berne, Hervé Degand, Javier Cordoba, Pierre Morsomme, Fabrice Bray, Claire Remacle, Ugo Cenci, Pierre Cardol

## Abstract

- Diatoms are key players in marine ecosystems and are frequently exposed to low-oxygen conditions in sediments and oxygen minimum zones. However, the metabolic strategies that enable their survival under anoxia remain poorly understood.
- Using the model diatom *Thalassiosira pseudonana,* we investigated its response to dark anoxia. We first used proteomic approaches to identify differences between dark anoxia and dark oxic conditions combined with a phylogenetic analysis to decipher how the anoxic tolerance was acquired by this lineage. This approach revealed unexpected shunts involving amino acid pathways. We then correlated these findings with targeted metabolomic analysis on amino acids.
- Our results show that the diatom *T. pseudonana* undergoes a coordinated metabolic reprogramming under anoxia, centered on alanine production and tightly coupled to nitrogen metabolism. This work reveals how carbon and nitrogen fluxes are integrated to maintain cellular homeostasis in the absence of oxygen and provides a framework for understanding the resilience of diatoms in oxygen-depleted environments.
- We identify three key features for anoxic adaptation in this lineage (i) alanine-centered metabolic reprogramming as a central component of acclimation to anoxia (ii) the involvement of an arginine-succinate shunt; and (iii) a critical contribution of lateral gene transfer (LGT) for anoxic tolerance.
