## Supplemental Table 2 for "Proteomic Response of *Thalassiosira pseudonana* to Anoxia Reveals Alanine Fermentation Pathway and Reprogramming of Nitrogen Metabolism"

### Sheet: Feuille 1
accession	Annot all protein		ASAFind 2.0 Prediction, score threshold = 0.3100298026055153, with FWYL check			time of expression	phylogeny
EED89482	Uncharacterized protein		TargetP-2.0: OTHER			T24	Bacillariophyta
EED89547	Uncharacterized protein		Not plastid, signal peptide identified			T24	Bacillariophyta
EED91593	HORMA domain-containing protein		TargetP-2.0: OTHER			T24	Bacillariophyta
EED92987	Uncharacterized protein		Plastid, high confidence			T24	Bacillariophyta
EED91368	Uncharacterized protein		Not plastid, signal peptide identified			T24	Bacillariophyta
EED95403	Uncharacterized protein		Plastid, low confidence			T24	Bacillariophyta
EED95805	Ftr1_plasma membrane iron permease		TargetP-2.0: OTHER			T24	Bacillariophyta
EED92340	Uncharacterized protein		TargetP-2.0: OTHER			T4	Bacillariophyta
EED91259	GGACT domain-containing protein		TargetP-2.0: OTHER			T2	Bacillariophyta
EED92312	Uncharacterized protein		Not plastid, signal peptide identified			T24	Bacillariophyta
EED87004	Uncharacterized protein		Not plastid, signal peptide identified			T24	Bacillariophyta
EED88157	DTW domain-containing protein		TargetP-2.0: OTHER			T24	Diatomista
EED87340	Gln-synt_C domain-containing protein	GlnA3 superfamily	TargetP-2.0: OTHER			T24	Diatomista
EED93850	YSH1		TargetP-2.0: OTHER			T24	Gyrista
EED89655	HSF_DOMAIN domain-containing protein		TargetP-2.0: OTHER			T4	Gyrista
EED89364	Threonine synthase		TargetP-2.0: OTHER			T24	Gyrista
EED90567	Peptidase_M8 superfamily		TargetP-2.0: OTHER			T24	Gyrista
EED90880	DUF1995 domain-containing protein		TargetP-2.0: OTHER			T24	Ochrophyta
EED96517	Ribosomal_L18e/L15P domain-containing protein (Fragment)	rplO	TargetP-2.0: OTHER			T24	Ochrophyta
EED90197	Uncharacterized protein		Plastid, high confidence			T4	Ochrophyta
EED90996	Sulfolipid biosynthesis protein		Not plastid, signal peptide identified			T4	Ochrophyta
EED94703	Uncharacterized protein		Plastid, high confidence			T2	Ochrophyta
EED88472	Uncharacterized protein		Plastid, high confidence			T24	Ochrophyta
EED86174	Photosystem II CP43 reaction center protein (PSII 43 kDa protein) (Protein CP-43)	psbC	TargetP-2.0: OTHER			T24	Ochrophyta
EED88688	PSII_Psb31 domain-containing protein		Plastid, high confidence			T24	Ochrophyta
EED89114	NAD(P)-bd_dom domain-containing protein		Plastid, high confidence			T24	Ochrophyta
EED92677	Violaxanthin de-epoxidase-like 1		Not plastid, signal peptide identified			T24	Ochrophyta
EED94959	Metalloprotease (Fragment)	FtsH_fam superfamily	TargetP-2.0: OTHER			T24	Ochrophyta
EED95568	PUM-HD domain-containing protein (Fragment)		TargetP-2.0: OTHER			T24	Ochrophyta
ACI64593	Nksuperfamily		Plastid, high confidence			T24	Ochrophyta
EED91455	Xanthine phosphoribosyltransferase		TargetP-2.0: OTHER			T24	Ochrophyta
EED91936	metallo-dependant hydrolases superfamily		TargetP-2.0: OTHER			T24	Ochrophyta
EED93059	Chloroa_b-bind		Plastid, high confidence			T24	Ochrophyta
EED93622	Uncharacterized protein		TargetP-2.0: OTHER			T2	Ochrophyta
EED88803	SAM_MT_RSMB_NOP domain-containing protein		TargetP-2.0: OTHER			T24	Ochrophyta
EED89930	P-loop_NTPase superfamily		Not plastid, signal peptide identified			T24	Ochrophyta
ACI64273	Mitochondrial chaperonin	GroEL	TargetP-2.0: OTHER			T24	stramenopiles
ACI64439	Uncharacterized protein		TargetP-2.0: OTHER			T24	stramenopiles
EED86619	Proteasome endopeptidase complex		TargetP-2.0: OTHER			T24	stramenopiles
EED87898	Citrate synthase		TargetP-2.0: mTP			T24	stramenopiles
EED89280	40S ribosomal protein S8		TargetP-2.0: OTHER			T24	stramenopiles
EED89937	RL35A, ribosomal protein 35A 60S large ribosomal subunit		TargetP-2.0: OTHER			T24	stramenopiles
EED90060	Hydrolase_4 domain-containing protein		Plastid, high confidence			T24	stramenopiles
EED91133	Proteasome subunit alpha type		TargetP-2.0: OTHER			T24	stramenopiles
EED93441	Alanine aminotransferase	ALAT	TargetP-2.0: OTHER			T24	stramenopiles
EED95029	Uncharacterized protein		TargetP-2.0: mTP			T24	stramenopiles
EED95084	Ptr superfamily		Plastid, high confidence			T24	stramenopiles
EED95679	DUF155 domain-containing protein		TargetP-2.0: OTHER			T24	stramenopiles
EED95693	PRK05456		TargetP-2.0: OTHER			T24	stramenopiles
EED95939	Peptidyl-prolyl cis-trans isomerase (PPIase)		Plastid, low confidence			T24	stramenopiles
EED88896	Nitro_FMN_reductase superfamily		TargetP-2.0: OTHER			T4	stramenopiles
EED89293	PTZ00146		TargetP-2.0: OTHER			T4	stramenopiles
EED92298	PHB domain-containing protein		TargetP-2.0: OTHER			T4	stramenopiles
EED94970	Rab GDP dissociation inhibitor		TargetP-2.0: OTHER			T4	stramenopiles
EED95396	RL7, ribosomal protein 7		TargetP-2.0: OTHER			T4	stramenopiles
EED96046	Succinate--CoA ligase [ADP-forming] subunit beta, mitochondrial (Succinyl-CoA synthetase beta chain) (SCS-beta)	SCS1	TargetP-2.0: OTHER			T4	stramenopiles
ACI64226	Uncharacterized protein		TargetP-2.0: OTHER			T2	stramenopiles
EED95164	Translation initiation factor sui1-like protein (Fragment)	eIF1_SU	TargetP-2.0: OTHER			T2	stramenopiles
ACI64128	Uncharacterized protein		TargetP-2.0: OTHER			T24	stramenopiles
EED94251	Uncharacterized protein		TargetP-2.0: mTP			T24	stramenopiles
EED93639	EF-hand domain-containing protein		TargetP-2.0: mTP			T24	stramenopiles
EED93306	RL11A, ribosomal protein 11A 60S large ribosomal subunit		TargetP-2.0: OTHER			T2	stramenopiles
EED94786	Dihydrolipoamide acetyltransferase component of pyruvate dehydrogenase complex		TargetP-2.0: mTP			T24	stramenopiles
EED92889	Cell division cycle protein 48		TargetP-2.0: OTHER			T24	stramenopiles
EED90212	Tubulin alpha chain		TargetP-2.0: OTHER			T24	stramenopiles
Uncharacterized	17		characterized	48		65
Uncharacterized T2	3		characterized T2	3
Uncharacterized T4	2		characterized T4	8
Uncharacterized T24	12		characterized T24	37	49
	17			48
			65
