## Supplemental Table 3 for "Proteomic Response of *Thalassiosira pseudonana* to Anoxia Reveals Alanine Fermentation Pathway and Reprogramming of Nitrogen Metabolism"

### Sheet: Sheet1
Enzyme sorted by metabolism	accession number	AvsC				AvsO				OvsC
		T1a	T2a	T4a	T24a	T1	T2	T4	T24	T1o	T2o	T4o	T24o
Cell division protein 48	EED92889	0.14	0.11	0.05	0.25	-0.08	0.05	-0.11	0.26	0.21	0.06	0.16	0.00
Threonine Synthase	EED89364	-0.05	0.00	0.30	0.33	-0.06	0.07	0.30	0.19	0.01	-0.07	0.00	0.14
PSII Pbs31	EED88688	-0.01	-0.11	0.00	0.33	-0.02	-0.03	-0.04	0.30	0.01	-0.08	0.04	0.03
Proteasome endopeptidase complex	EED86619	0.06	0.16	0.18	0.28	0.08	0.07	0.08	0.36	-0.02	0.08	0.10	-0.08
proteasome subunit	EED91133	-0.11	0.11	-0.15	0.29	-0.12	0.10	0.02	0.47	0.02	0.01	-0.17	-0.18
Photosynthesis
PRK1	EED92818	-0.12	-0.26	-0.07	-0.27	-0.03	-0.08	0.04	0.04	-0.09	-0.18	-0.10	-0.31
CBBX	EED86166	-0.19	-0.35	-0.49	-0.39	0.12	-0.90	-0.10	-0.02	-0.30	0.54	-0.39	-0.37
PSAE	EED86183	-0.22	-0.11	-0.39	0.02	-0.50	0.02	-0.17	0.34	0.28	-0.13	-0.22	-0.31
PSII CP43/PSBC	EED86174	0.26	-0.01	0.06	0.52	0.28	0.01	0.05	0.49	-0.01	-0.02	0.00	0.03
Lhcf11	EED95466	0.04	0.21	0.16	0.35	-0.21	-0.04	-0.18	0.23	0.25	0.26	0.34	0.12
Lhcf7	EED93668	0.03	0.15	0.20	0.42	-0.22	-0.06	-0.18	0.02	0.24	0.21	0.38	0.41
Lhcr2	EED94820	0.21	0.32	0.32	0.58	0.02	0.01	-0.08	0.28	0.19	0.32	0.40	0.30
Lhcr4	EED93534	0.12	0.24	0.18	0.31	-0.10	-0.01	-0.08	0.20	0.22	0.25	0.26	0.11
Lhcr12	EED95211	2021-05-02	2.20	2021-05-02	3.96	2.17	1.99	0.19	0.82	-0.12	0.21	1.86	3.15
Lhcf5	EED87968	-0.06	0.00	0.07	0.00	-0.13	-0.07	0.02	0.13	0.07	0.07	0.05	-0.12
Lhcr1	EED90328	0.01	0.22	0.06	0.20	-0.09	0.08	-0.04	0.17	0.10	0.14	0.09	0.03
Lhcr3	EED92402	0.02	0.06	0.09	0.02	-0.08	0.02	0.02	0.11	0.10	0.04	0.06	-0.09
Lhcr7	EED93953	0.02	0.06	0.06	0.18	-0.10	-0.06	-0.14	0.10	0.12	0.11	0.20	0.08
Lhcr11	EED94694	0.00	0.05	0.09	0.11	-0.14	0.03	-0.08	0.11	0.15	0.02	0.17	0.00
Lhcr14	EED93079	-0.01	0.05	0.06	0.09	-0.11	-0.05	0.00	0.10	0.09	0.10	0.07	-0.01
Lhcf1	EED87867;EED88103	-0.08	-0.13	-0.21	-0.32	-0.21	-0.01	-0.14	-0.10	0.13	-0.12	-0.07	-0.22
Lhcf4	EED87625	-0.13	-0.12	-0.16	-0.25	-0.23	0.01	-0.05	-0.03	0.10	-0.13	-0.11	-0.23
Lhcf6	EED94165;EED94276	-0.06	-0.01	0.01	-0.17	-0.12	0.01	0.02	-0.01	0.06	-0.02	-0.01	-0.16
FDXR	ACI64134	-0.14	-0.28	0.11	-0.31	-0.01	-0.27	-0.15	-0.80	-0.12	0.00	0.26	0.49
Ferredoxin-nadp reductase	EED87387	-0.06	-0.17	-0.28	-0.27	-0.02	0.03	-0.07	-0.07	-0.04	-0.20	-0.21	-0.20
Ferredoxin-NADP+ reductase	EED88729	-0.26	-0.43	-0.34	-0.28	-0.04	-0.05	-0.01	-0.07	-0.22	-0.38	-0.33	-0.21
Glycolysis
ALDO2	EED93756	-0.10	-0.03	-0.16	0.20	-0.22	0.06	-0.06	0.01	0.11	-0.08	-0.10	0.19
PGK	EED86900	0.01	0.02	-0.31	-0.19	0.46	-0.59	0.01	-0.20	-0.46	0.61	-0.32	0.00
ENO1	EED93403	0.09	0.05	0.03	0.33	-0.03	0.02	0.05	0.04	0.12	0.03	-0.02	0.29
GAPC3	EED91881	-0.01	-0.13	-0.03	-0.13	-0.03	-0.07	0.04	-0.07	0.02	-0.06	-0.08	-0.06
PYK4	EED86648	-0.12	-0.06	-0.03	-0.11	-0.04	-0.07	-0.02	0.03	-0.07	0.01	-0.01	-0.13
TPI3	EED90123	-0.07	0.03	-0.13	-0.24	-0.03	0.14	-0.07	-0.23	-0.04	-0.10	-0.07	-0.01
PGAM2	EED93297	-0.16	-0.15	-0.08	-0.15	-0.17	-0.05	-0.07	-0.28	0.02	-0.10	-0.02	0.13
TCA
isocitrate dehydrogenase	EED93639	-0.01	0.10	0.00	0.52	0.10	0.18	0.20	0.33	-0.11	-0.09	-0.20	0.19
E2 DLAT/LAT2	EED94786	0.06	0.05	0.06	0.35	0.13	0.07	-0.01	0.14	-0.08	-0.02	0.06	0.21
CSN1	EED87898	-0.08	-0.04	-0.09	0.29	-0.06	-0.04	-0.04	0.12	-0.02	0.00	-0.05	0.17
isocitrate dehydrogenase	EED95879	0.09	0.18	0.36	0.15	-0.04	-0.10	0.12	-0.07	0.13	0.27	0.24	0.22
SDH1	EED93895	0.17	0.30	0.27	0.44	-0.21	0.08	-0.13	0.05	0.38	0.22	0.41	0.40
SDH1	EED89006	0.06	0.11	0.39	0.33	-0.11	-0.17	-0.01	-0.09	0.17	0.27	0.40	0.42
acnB	EED92628	0.01	-0.05	0.08	-0.12	-0.06	-0.09	0.03	-0.25	0.07	0.04	0.04	0.14
MDH1	EED95757	0.03	0.04	-0.16	0.05	-0.03	0.11	-0.23	-0.31	0.05	-0.07	0.08	0.36
SCS1	EED96046	0.06	0.15	0.41	0.05	0.13	-0.03	0.20	0.12	-0.07	0.17	0.21	-0.08
MAO1	EED92302	-0.34	-0.11	-0.18	0.14	-0.04	0.08	0.12	0.55	-0.30	-0.19	-0.30	-0.41
alcohol dehydrogenase	EED94859	0.83	0.08	-0.21	1.43	2021-02-01	0.82	0.36	0.37	-0.18	-0.74	-0.56	2021-06-01
butyryl-CoA dehydrogenase	EED89520	0.16	0.19	0.11	0.43	0.03	-0.09	-0.28	0.11	0.13	0.29	0.39	0.32
PFL	EED87330;EED87749	0.08	-0.25	0.21	-0.68	0.33	-0.01	0.16	-0.70	-0.25	-0.24	0.05	0.02
LDH	EED93715	-0.02	-0.09	0.02	0.05	-0.06	-0.07	0.05	0.18	0.03	-0.03	-0.03	-0.13
ACS1	EED96530	0.03	-0.01	0.10	0.03	-0.04	-0.16	0.07	0.06	0.07	0.15	0.02	-0.03
sulfur pathway
bisphosphate nucleotidase	EED90110	-0.02	0.25	-0.02	0.42	-0.02	-0.29	-0.38	-1.07	0.00	0.54	0.35	1.49
SUOX	EED87054	0.11	-0.26	-0.23	-0.36	0.20	-0.16	-0.12	-0.09	-0.09	-0.10	-0.11	-0.27
DNRA
NIR1	EED95108	-0.05	-0.07	-0.01	0.18	-0.06	-0.04	0.00	0.11	0.02	-0.03	-0.01	0.07
NIR2	EED92802	-0.10	-0.16	-0.04	-0.11	-0.19	-0.08	0.03	-0.16	0.09	-0.08	-0.07	0.05
nitrite reductase	EED90961	0.17	0.05	0.22	2.33	-0.29	-0.36	-0.06	0.77	0.46	0.41	0.29	1.56
NRT1	EED94238	-0.08	-0.08	-0.11	-0.04	0.15	0.10	0.20	0.36	-0.23	-0.18	-0.31	-0.39
Urea cycle
CPS1	EED92873	0.00	-0.04	0.00	0.07	0.05	-0.01	0.08	0.12	-0.05	-0.03	-0.08	-0.05
ASS	ACI64235	0.09	0.26	0.36	1.56	-0.21	0.05	-0.05	0.64	0.30	0.21	0.40	0.93
OTC	EED96227	-0.08	-0.21	-0.04	0.39	-0.13	-0.19	-0.07	0.10	0.05	-0.01	0.03	0.30
AGPR	EED94749	-0.05	-0.27	-0.21	-0.37	-0.01	-0.05	-0.05	-0.50	-0.04	-0.23	-0.15	0.13
amino acid
GSIII	EED87340	-0.08	-0.12	0.01	0.80	0.38	0.26	0.60	1.44	-0.46	-0.38	-0.59	-0.64
ALAT1	EED93441	-0.05	0.13	0.12	0.31	-0.09	0.22	0.19	0.42	0.04	-0.09	-0.07	-0.11
GGCT	EED91259	0.11	0.33	0.01	-0.03	0.26	0.18	-0.09	0.28	-0.15	0.15	0.10	-0.31
nucleic acid
Xanthine phosphoribosyltransferase	EED91455	0.07	0.17	0.27	1.22	0.01	0.13	0.19	2021-01-01	0.06	0.04	0.08	0.21
pentose phosphate
ribose-5-phosphate isomerase	EED94748	0.24	0.38	0.33	0.44	0.03	-0.08	-0.12	-0.12	0.21	0.47	0.45	0.56
TAL1	EED87192;EED87575	9.52	9.55	2021-11-10	9.81	2021-10-11	2021-12-09	0.96	-0.52	-1.57	0.43	9.15	10.33
